# Altered infective competence of the human gut microbiome in COVID-19

**DOI:** 10.1101/2022.10.20.512999

**Authors:** Laura de Nies, Valentina Galata, Camille Martin-Gallausiaux, Milena Despotovic, Susheel Bhanu Busi, Chantal J. Snoeck, Lea Delacour, Deepthi Poornima Budagavi, Cédric Christian Laczny, Janine Habier, Paula-Cristina Lupu, Rashi Halder, Joëlle V. Fritz, Taina Marques, Estelle Sandt, Marc Paul O’Sullivan, Soumyabrata Ghosh, Venkata Satagopam, CON-VINCE Consortium, Rejko Krüger, Guy Fagherazzi, Markus Ollert, Feng Q. Hefeng, Patrick May, Paul Wilmes

## Abstract

**Objectives:** Infections with SARS-CoV-2 have a pronounced impact on the gastrointestinal tract and its resident microbiome. Clear differences between severe cases of infection and healthy individuals have been reported, including the loss of commensal taxa. We aimed to understand if microbiome alterations including functional shifts are unique to severe cases or a common effect of COVID-19.

**Design:** We used high-resolution systematic multi-omic analyses to profile the gut microbiome in asymptomatic-to-moderate COVID-19 individuals compared to a control group.

**Results:** We found a striking increase in the overall abundance and expression of both virulence factors and antimicrobial resistance genes in COVID-19. Importantly, these genes are encoded and expressed by commensal taxa from families such as Acidaminococcaceae and Erysipelatoclostridiaceae, which we found to be enriched in COVID-19 positive individuals. We also found an enrichment in the expression of a betaherpesvirus and rotavirus C genes in COVID-19 positive individuals compared to healthy controls.

**Conclusion:** Our analyses identified an altered and increased infective competence of the gut microbiome in COVID-19 patients.
