## Supplementary Table 1 for "Altered infective competence of the human gut microbiome in COVID-19"

### Sheet: Metadata filtred
Supplementary Table 1: Cohort metadata and description
sample_id	age	bmi	cohort	cohort_name	hospitalized	severity	sex	symptom__abdominal_pain	symptom__chest_pain	symptom__cough	symptom__diarrhea	symptom__ear_pain	symptom__fatigue_malaise	symptom__fever	symptom__headache	symptom__heart_rate_fc	symptom__joint_pain	symptom__muscle_pain	symptom__oxygen_saturation	symptom__runny_nose	symptom__shortness_of_breath	symptom__smell_taste_loss	symptom__sore_throat	symptom__vomiting_nausea_vertigo
COINF_PRED0001	53	22.2656	SARS-CoV-2 positive	Predi-COVID	FALSE	asymptomatic	female	FALSE	FALSE	FALSE	FALSE	FALSE	FALSE	FALSE	FALSE	NA	FALSE	FALSE	NA	FALSE	FALSE	FALSE	FALSE	FALSE
COINF_PRED0009	56	28.7197	SARS-CoV-2 positive	Predi-COVID	FALSE	mild illness	male	FALSE	FALSE	FALSE	FALSE	FALSE	FALSE	FALSE	FALSE	NA	FALSE	FALSE	NA	FALSE	FALSE	TRUE	FALSE	FALSE
COINF_PRED0010	50	33.6593	SARS-CoV-2 positive	Predi-COVID	FALSE	mild illness	female	FALSE	FALSE	FALSE	FALSE	FALSE	FALSE	FALSE	FALSE	NA	FALSE	FALSE	NA	FALSE	FALSE	TRUE	TRUE	FALSE
COINF_PRED0023	57	39.9488	SARS-CoV-2 positive	Predi-COVID	FALSE	moderate illness	male	FALSE	FALSE	TRUE	FALSE	FALSE	FALSE	TRUE	FALSE	NA	TRUE	FALSE	NA	FALSE	TRUE	FALSE	FALSE	FALSE
COINF_PRED0039	28	24.4418	SARS-CoV-2 positive	Predi-COVID	FALSE	mild illness	male	FALSE	FALSE	TRUE	FALSE	FALSE	TRUE	FALSE	TRUE	NA	FALSE	TRUE	NA	FALSE	FALSE	FALSE	FALSE	FALSE
COINF_PRED0042	26	26.9127	SARS-CoV-2 positive	Predi-COVID	FALSE	moderate illness	female	FALSE	TRUE	TRUE	TRUE	FALSE	TRUE	TRUE	TRUE	NA	FALSE	FALSE	NA	FALSE	TRUE	TRUE	TRUE	FALSE
COINF_PRED0044	22	21.6049	SARS-CoV-2 positive	Predi-COVID	FALSE	mild illness	male	FALSE	FALSE	FALSE	FALSE	FALSE	TRUE	FALSE	TRUE	NA	FALSE	FALSE	NA	FALSE	FALSE	TRUE	FALSE	FALSE
COINF_PRED0046	48	29.4118	SARS-CoV-2 positive	Predi-COVID	FALSE	mild illness	female	FALSE	FALSE	FALSE	FALSE	FALSE	FALSE	TRUE	FALSE	NA	FALSE	TRUE	NA	FALSE	FALSE	TRUE	FALSE	FALSE
COINF_PRED0060	58	25.0298	SARS-CoV-2 positive	Predi-COVID	FALSE	asymptomatic	male	FALSE	FALSE	FALSE	FALSE	FALSE	FALSE	FALSE	FALSE	NA	FALSE	FALSE	NA	FALSE	FALSE	FALSE	FALSE	FALSE
COINF_PRED0088	40	25.9043	SARS-CoV-2 positive	Predi-COVID	FALSE	mild illness	male	FALSE	FALSE	FALSE	FALSE	FALSE	FALSE	TRUE	FALSE	NA	FALSE	FALSE	NA	FALSE	FALSE	FALSE	FALSE	FALSE
COINF_PRED0093	44	21.276	SARS-CoV-2 positive	Predi-COVID	FALSE	mild illness	male	FALSE	FALSE	FALSE	FALSE	FALSE	FALSE	FALSE	TRUE	NA	FALSE	FALSE	NA	FALSE	FALSE	FALSE	FALSE	FALSE
COINF_PRED0097	44	26.1224	SARS-CoV-2 positive	Predi-COVID	FALSE	asymptomatic	male	FALSE	FALSE	FALSE	FALSE	FALSE	FALSE	FALSE	FALSE	NA	FALSE	FALSE	NA	FALSE	FALSE	FALSE	FALSE	FALSE
COINF_PRED0109	59	28.3266	SARS-CoV-2 positive	Predi-COVID	FALSE	mild illness	female	FALSE	FALSE	TRUE	FALSE	FALSE	FALSE	FALSE	FALSE	NA	FALSE	FALSE	NA	FALSE	FALSE	FALSE	FALSE	FALSE
COINF_PRED0119	40	25.5102	SARS-CoV-2 positive	Predi-COVID	FALSE	mild illness	male	FALSE	FALSE	TRUE	TRUE	FALSE	TRUE	FALSE	TRUE	NA	TRUE	TRUE	NA	FALSE	FALSE	FALSE	TRUE	FALSE
COINF_PRED0130	30	24.5156	SARS-CoV-2 positive	Predi-COVID	FALSE	mild illness	male	FALSE	FALSE	FALSE	TRUE	FALSE	TRUE	TRUE	TRUE	NA	FALSE	TRUE	NA	FALSE	FALSE	TRUE	FALSE	TRUE
COINF_PRED0140	33	26.7036	SARS-CoV-2 positive	Predi-COVID	FALSE	mild illness	male	FALSE	FALSE	FALSE	FALSE	FALSE	FALSE	FALSE	FALSE	NA	FALSE	FALSE	NA	FALSE	FALSE	TRUE	FALSE	TRUE
COINF_PRED0147	24	22.1003	SARS-CoV-2 positive	Predi-COVID	FALSE	moderate illness	female	FALSE	FALSE	TRUE	TRUE	FALSE	TRUE	TRUE	TRUE	NA	FALSE	FALSE	NA	FALSE	TRUE	TRUE	TRUE	FALSE
COINF_PRED0190	55	25.2174	SARS-CoV-2 positive	Predi-COVID	FALSE	mild illness	male	FALSE	FALSE	FALSE	TRUE	TRUE	TRUE	TRUE	TRUE	NA	FALSE	TRUE	NA	FALSE	FALSE	FALSE	FALSE	TRUE
COINF_PRED0218	48	31.1419	SARS-CoV-2 positive	Predi-COVID	FALSE	mild illness	male	FALSE	FALSE	TRUE	TRUE	FALSE	TRUE	TRUE	TRUE	NA	FALSE	TRUE	NA	FALSE	FALSE	TRUE	FALSE	TRUE
COINF_PRED0264	47	26.3151	SARS-CoV-2 positive	Predi-COVID	FALSE	mild illness	male	FALSE	FALSE	TRUE	FALSE	FALSE	FALSE	FALSE	FALSE	NA	FALSE	FALSE	NA	FALSE	FALSE	FALSE	FALSE	FALSE
COINF_PRED0280	40	26.0617	SARS-CoV-2 positive	Predi-COVID	FALSE	mild illness	male	FALSE	TRUE	TRUE	FALSE	FALSE	TRUE	TRUE	TRUE	NA	FALSE	TRUE	NA	FALSE	FALSE	NA	FALSE	TRUE
COINF_PRED0385	48	33.5744	SARS-CoV-2 positive	Predi-COVID	FALSE	moderate illness	male	FALSE	FALSE	TRUE	FALSE	FALSE	TRUE	TRUE	TRUE	NA	FALSE	FALSE	NA	FALSE	TRUE	FALSE	TRUE	FALSE
COINF_PRED0437	53	30.4498	SARS-CoV-2 positive	Predi-COVID	FALSE	moderate illness	male	FALSE	TRUE	TRUE	FALSE	FALSE	TRUE	FALSE	TRUE	NA	TRUE	TRUE	NA	TRUE	TRUE	FALSE	FALSE	FALSE
COINF_PRED0446	44	29.7406	SARS-CoV-2 positive	Predi-COVID	FALSE	mild illness	male	FALSE	FALSE	FALSE	FALSE	FALSE	FALSE	FALSE	FALSE	NA	FALSE	FALSE	NA	FALSE	FALSE	TRUE	FALSE	FALSE
COINF_PRED0462	49	27.1468	SARS-CoV-2 positive	Predi-COVID	FALSE	mild illness	male	FALSE	FALSE	FALSE	FALSE	FALSE	FALSE	FALSE	TRUE	NA	FALSE	FALSE	NA	FALSE	FALSE	FALSE	FALSE	FALSE
COINF_PRED0469	30	19.1001	SARS-CoV-2 positive	Predi-COVID	FALSE	mild illness	female	FALSE	FALSE	TRUE	FALSE	FALSE	TRUE	TRUE	TRUE	NA	FALSE	FALSE	NA	FALSE	FALSE	TRUE	FALSE	FALSE
COINF_PRED0501	47	25.4694	SARS-CoV-2 positive	Predi-COVID	FALSE	mild illness	male	FALSE	FALSE	TRUE	FALSE	FALSE	TRUE	TRUE	TRUE	NA	FALSE	TRUE	NA	TRUE	FALSE	FALSE	TRUE	FALSE
COINF_PRED0606	43	28.7317	SARS-CoV-2 positive	Predi-COVID	FALSE	asymptomatic	male	FALSE	FALSE	FALSE	FALSE	FALSE	FALSE	FALSE	FALSE	NA	FALSE	FALSE	NA	FALSE	FALSE	FALSE	FALSE	FALSE
COINF_PRED0688	44	26.9127	SARS-CoV-2 positive	Predi-COVID	FALSE	mild illness	female	FALSE	FALSE	TRUE	TRUE	FALSE	TRUE	FALSE	FALSE	NA	FALSE	TRUE	NA	FALSE	FALSE	TRUE	FALSE	FALSE
COINF_PRED0816	21	19.7232	SARS-CoV-2 positive	Predi-COVID	FALSE	mild illness	female	FALSE	FALSE	FALSE	FALSE	FALSE	FALSE	FALSE	FALSE	NA	FALSE	FALSE	NA	FALSE	FALSE	FALSE	TRUE	FALSE
COINF_PRED0934	58	25.1808	SARS-CoV-2 positive	Predi-COVID	FALSE	mild illness	male	FALSE	FALSE	FALSE	FALSE	FALSE	TRUE	FALSE	TRUE	NA	FALSE	FALSE	NA	FALSE	FALSE	FALSE	FALSE	FALSE
COINF_PRED0962	47	22.3863	SARS-CoV-2 positive	Predi-COVID	FALSE	mild illness	male	FALSE	FALSE	TRUE	TRUE	FALSE	TRUE	FALSE	TRUE	NA	FALSE	FALSE	NA	TRUE	FALSE	TRUE	TRUE	FALSE
COINF_PRED0895	38	32.2494	SARS-CoV-2 positive	Predi-COVID	FALSE	mild illness	male	FALSE	FALSE	FALSE	FALSE	FALSE	FALSE	FALSE	TRUE	NA	FALSE	FALSE	NA	TRUE	FALSE	FALSE	FALSE	FALSE
COINF_PRED0607	34	26.3329	SARS-CoV-2 positive	Predi-COVID	FALSE	mild illness	female	FALSE	FALSE	FALSE	FALSE	FALSE	FALSE	FALSE	FALSE	NA	FALSE	TRUE	NA	FALSE	FALSE	TRUE	TRUE	FALSE
COINF_PRED0058	74	25.8264	SARS-CoV-2 positive	Predi-COVID	FALSE	mild illness	male	FALSE	FALSE	TRUE	TRUE	FALSE	TRUE	TRUE	TRUE	NA	TRUE	TRUE	NA	TRUE	FALSE	TRUE	FALSE	FALSE
COINF_PRED0036	43	24.0213	SARS-CoV-2 positive	Predi-COVID	FALSE	mild illness	male	FALSE	FALSE	FALSE	FALSE	FALSE	TRUE	TRUE	TRUE	NA	FALSE	TRUE	NA	FALSE	FALSE	TRUE	FALSE	FALSE
COINF_PRED0003	48	20.202	SARS-CoV-2 positive	Predi-COVID	FALSE	mild illness	female	FALSE	FALSE	TRUE	FALSE	FALSE	FALSE	TRUE	TRUE	NA	FALSE	FALSE	NA	FALSE	FALSE	FALSE	FALSE	FALSE
COINF_PRED0076	27	26.5928	SARS-CoV-2 positive	Predi-COVID	FALSE	mild illness	male	FALSE	FALSE	TRUE	TRUE	FALSE	TRUE	TRUE	TRUE	NA	FALSE	FALSE	NA	TRUE	FALSE	TRUE	FALSE	FALSE
COINF_PRED0305	49	20.6836	SARS-CoV-2 positive	Predi-COVID	TRUE	moderate illness	female	FALSE	TRUE	TRUE	TRUE	FALSE	TRUE	TRUE	TRUE	90	FALSE	TRUE	98	FALSE	TRUE	TRUE	FALSE	TRUE
COINF_PRED0624	43	26.1752	SARS-CoV-2 positive	Predi-COVID	FALSE	mild illness	female	FALSE	FALSE	FALSE	FALSE	FALSE	TRUE	TRUE	TRUE	NA	FALSE	TRUE	NA	FALSE	FALSE	TRUE	FALSE	FALSE
COINF_PRED0855	27	22.8571	SARS-CoV-2 positive	Predi-COVID	FALSE	moderate illness	female	FALSE	TRUE	TRUE	FALSE	TRUE	TRUE	FALSE	TRUE	NA	FALSE	TRUE	NA	FALSE	TRUE	TRUE	TRUE	FALSE
COINF_PRED0755	37	20.7031	SARS-CoV-2 positive	Predi-COVID	FALSE	mild illness	female	FALSE	FALSE	TRUE	TRUE	TRUE	TRUE	TRUE	TRUE	NA	FALSE	TRUE	NA	FALSE	FALSE	TRUE	TRUE	FALSE
COINF_PRED0822	51	26.8817	SARS-CoV-2 positive	Predi-COVID	FALSE	moderate illness	male	TRUE	TRUE	TRUE	FALSE	FALSE	TRUE	TRUE	TRUE	NA	TRUE	TRUE	NA	FALSE	TRUE	TRUE	FALSE	FALSE
COINF_PRED0798	44	32.3737	SARS-CoV-2 positive	Predi-COVID	FALSE	moderate illness	male	FALSE	FALSE	TRUE	FALSE	FALSE	FALSE	TRUE	FALSE	NA	FALSE	FALSE	NA	FALSE	TRUE	TRUE	TRUE	FALSE
COINF_PRED1149	31	24.0755	SARS-CoV-2 positive	Predi-COVID	FALSE	mild illness	male	FALSE	FALSE	TRUE	FALSE	FALSE	TRUE	TRUE	TRUE	NA	FALSE	TRUE	NA	FALSE	FALSE	FALSE	TRUE	FALSE
COINF_PRED1079	31	24.7721	SARS-CoV-2 positive	Predi-COVID	FALSE	mild illness	male	FALSE	TRUE	FALSE	FALSE	FALSE	TRUE	TRUE	FALSE	NA	FALSE	TRUE	NA	FALSE	FALSE	FALSE	TRUE	FALSE
COINF_PRED1060	48	23.8754	SARS-CoV-2 positive	Predi-COVID	FALSE	mild illness	male	FALSE	FALSE	TRUE	FALSE	TRUE	TRUE	TRUE	FALSE	NA	FALSE	FALSE	NA	FALSE	FALSE	TRUE	FALSE	FALSE
COINF_PRED1135	25	19.8413	SARS-CoV-2 positive	Predi-COVID	FALSE	mild illness	female	FALSE	TRUE	TRUE	FALSE	FALSE	TRUE	FALSE	TRUE	NA	FALSE	FALSE	NA	FALSE	FALSE	FALSE	FALSE	FALSE
COINF_PRED1243	51	34.7178	SARS-CoV-2 positive	Predi-COVID	FALSE	mild illness	male	FALSE	FALSE	TRUE	TRUE	FALSE	TRUE	TRUE	TRUE	NA	FALSE	TRUE	NA	FALSE	FALSE	TRUE	TRUE	FALSE
COINF_PRED1167	62	29.4076	SARS-CoV-2 positive	Predi-COVID	FALSE	mild illness	male	FALSE	FALSE	TRUE	FALSE	FALSE	TRUE	TRUE	FALSE	NA	FALSE	TRUE	NA	TRUE	FALSE	FALSE	TRUE	FALSE
COINF_PRED1298	52	26.041	SARS-CoV-2 positive	Predi-COVID	FALSE	moderate illness	male	FALSE	FALSE	TRUE	TRUE	FALSE	TRUE	TRUE	TRUE	NA	FALSE	TRUE	NA	FALSE	TRUE	TRUE	FALSE	FALSE
COINF_PRED1321	50	23.8751	SARS-CoV-2 positive	Predi-COVID	FALSE	mild illness	female	FALSE	FALSE	TRUE	FALSE	FALSE	TRUE	FALSE	TRUE	NA	FALSE	FALSE	NA	FALSE	FALSE	FALSE	FALSE	FALSE
COINF_PRED1287	55	21.2585	SARS-CoV-2 positive	Predi-COVID	FALSE	mild illness	female	FALSE	FALSE	FALSE	FALSE	FALSE	TRUE	TRUE	TRUE	NA	FALSE	TRUE	NA	FALSE	FALSE	FALSE	FALSE	FALSE
COINF_PRED1209	32	19.1571	SARS-CoV-2 positive	Predi-COVID	FALSE	moderate illness	female	FALSE	FALSE	TRUE	TRUE	TRUE	TRUE	TRUE	TRUE	NA	FALSE	TRUE	NA	FALSE	TRUE	TRUE	TRUE	TRUE
COINF_PRED1286	35	25.2801	SARS-CoV-2 positive	Predi-COVID	FALSE	mild illness	male	FALSE	FALSE	FALSE	FALSE	FALSE	FALSE	TRUE	FALSE	NA	FALSE	FALSE	NA	FALSE	FALSE	TRUE	FALSE	FALSE
COINF_PRED1316	74	28.4005	SARS-CoV-2 positive	Predi-COVID	FALSE	mild illness	male	FALSE	TRUE	TRUE	FALSE	FALSE	TRUE	TRUE	TRUE	NA	FALSE	FALSE	NA	FALSE	FALSE	TRUE	FALSE	FALSE
COINF_PRED1248	52	32.4074	SARS-CoV-2 positive	Predi-COVID	FALSE	mild illness	male	FALSE	FALSE	FALSE	FALSE	FALSE	TRUE	TRUE	TRUE	NA	FALSE	TRUE	NA	FALSE	FALSE	TRUE	TRUE	FALSE
COINF_PRED1155	47	25.3906	SARS-CoV-2 positive	Predi-COVID	FALSE	moderate illness	female	FALSE	FALSE	FALSE	FALSE	FALSE	TRUE	TRUE	TRUE	NA	FALSE	TRUE	NA	TRUE	TRUE	TRUE	TRUE	FALSE
COINF_PRED1174	26	20.0851	SARS-CoV-2 positive	Predi-COVID	FALSE	mild illness	male	FALSE	FALSE	FALSE	FALSE	FALSE	TRUE	TRUE	TRUE	NA	FALSE	TRUE	NA	TRUE	FALSE	TRUE	TRUE	FALSE
COINF_PRED1074	46	28.5156	SARS-CoV-2 positive	Predi-COVID	FALSE	mild illness	female	FALSE	FALSE	TRUE	FALSE	FALSE	TRUE	FALSE	TRUE	NA	FALSE	TRUE	NA	TRUE	FALSE	FALSE	TRUE	FALSE
COINF_PRED1169	57	27.1809	SARS-CoV-2 positive	Predi-COVID	FALSE	mild illness	female	FALSE	FALSE	FALSE	FALSE	FALSE	TRUE	TRUE	TRUE	NA	TRUE	TRUE	NA	TRUE	FALSE	FALSE	TRUE	FALSE
CONV_001	44	20.57	SARS-CoV-2 negative	CON-VINCE	NA	NA	male	NA	NA	NA	NA	NA	NA	NA	NA	NA	NA	NA	NA	NA	NA	NA	NA	NA
CONV_002	45	24.86	SARS-CoV-2 negative	CON-VINCE	NA	NA	male	FALSE	FALSE	FALSE	FALSE	FALSE	FALSE	FALSE	FALSE	NA	FALSE	FALSE	NA	FALSE	FALSE	FALSE	FALSE	FALSE
CONV_003	44	24.77	SARS-CoV-2 negative	CON-VINCE	NA	NA	male	FALSE	FALSE	FALSE	FALSE	FALSE	FALSE	FALSE	FALSE	NA	FALSE	FALSE	NA	FALSE	FALSE	FALSE	FALSE	FALSE
CONV_004	40	21.45	SARS-CoV-2 negative	CON-VINCE	NA	NA	male	FALSE	FALSE	FALSE	FALSE	FALSE	FALSE	FALSE	FALSE	NA	FALSE	FALSE	NA	FALSE	FALSE	FALSE	FALSE	FALSE
CONV_041	46	22.4	SARS-CoV-2 negative	CON-VINCE	NA	NA	male	NA	NA	NA	NA	NA	NA	NA	NA	NA	NA	NA	NA	NA	NA	NA	NA	NA
CONV_006	37	26.64	SARS-CoV-2 negative	CON-VINCE	NA	NA	male	FALSE	FALSE	FALSE	FALSE	FALSE	FALSE	FALSE	FALSE	NA	FALSE	FALSE	NA	FALSE	FALSE	FALSE	FALSE	FALSE
CONV_007	40	28.88	SARS-CoV-2 negative	CON-VINCE	NA	NA	male	FALSE	FALSE	FALSE	FALSE	FALSE	FALSE	FALSE	FALSE	NA	FALSE	FALSE	NA	FALSE	FALSE	FALSE	FALSE	FALSE
CONV_008	37	21.39	SARS-CoV-2 negative	CON-VINCE	NA	NA	male	FALSE	FALSE	FALSE	FALSE	FALSE	FALSE	FALSE	FALSE	NA	FALSE	FALSE	NA	FALSE	FALSE	FALSE	FALSE	FALSE
CONV_009	40	28.41	SARS-CoV-2 negative	CON-VINCE	NA	NA	male	NA	NA	NA	NA	NA	NA	NA	NA	NA	NA	NA	NA	NA	NA	NA	NA	NA
CONV_010	39	25.53	SARS-CoV-2 negative	CON-VINCE	NA	NA	female	NA	NA	NA	NA	NA	NA	NA	NA	NA	NA	NA	NA	NA	NA	NA	NA	NA
CONV_011	40	23.45	SARS-CoV-2 negative	CON-VINCE	NA	NA	male	NA	NA	NA	NA	NA	NA	NA	NA	NA	NA	NA	NA	NA	NA	NA	NA	NA
CONV_012	41	24.06	SARS-CoV-2 negative	CON-VINCE	NA	NA	female	FALSE	FALSE	FALSE	FALSE	FALSE	FALSE	FALSE	FALSE	NA	FALSE	FALSE	NA	FALSE	FALSE	FALSE	FALSE	FALSE
CONV_014	38	24.66	SARS-CoV-2 negative	CON-VINCE	NA	NA	female	NA	NA	NA	NA	NA	NA	NA	NA	NA	NA	NA	NA	NA	NA	NA	NA	NA
CONV_015	37	27.47	SARS-CoV-2 negative	CON-VINCE	NA	NA	male	NA	NA	NA	NA	NA	NA	NA	NA	NA	NA	NA	NA	NA	NA	NA	NA	NA
CONV_042	42	24.84	SARS-CoV-2 negative	CON-VINCE	NA	NA	male	FALSE	FALSE	FALSE	FALSE	FALSE	FALSE	FALSE	FALSE	NA	FALSE	FALSE	NA	FALSE	FALSE	FALSE	FALSE	FALSE
CONV_017	46	22.34	SARS-CoV-2 negative	CON-VINCE	NA	NA	male	FALSE	FALSE	FALSE	FALSE	FALSE	FALSE	FALSE	FALSE	NA	FALSE	FALSE	NA	FALSE	FALSE	FALSE	FALSE	FALSE
CONV_018	44	24.34	SARS-CoV-2 negative	CON-VINCE	NA	NA	male	FALSE	FALSE	FALSE	FALSE	FALSE	FALSE	FALSE	FALSE	NA	FALSE	FALSE	NA	FALSE	FALSE	FALSE	FALSE	FALSE
CONV_019	39	26.54	SARS-CoV-2 negative	CON-VINCE	NA	NA	male	FALSE	FALSE	FALSE	FALSE	FALSE	FALSE	FALSE	FALSE	NA	FALSE	FALSE	NA	FALSE	FALSE	FALSE	FALSE	FALSE
CONV_020	39	20.78	SARS-CoV-2 negative	CON-VINCE	NA	NA	male	FALSE	FALSE	FALSE	FALSE	FALSE	FALSE	FALSE	FALSE	NA	FALSE	FALSE	NA	FALSE	FALSE	FALSE	FALSE	FALSE
CONV_021	40	26.4	SARS-CoV-2 negative	CON-VINCE	NA	NA	male	NA	NA	NA	NA	NA	NA	NA	NA	NA	NA	NA	NA	NA	NA	NA	NA	NA
CONV_022	42	27.46	SARS-CoV-2 negative	CON-VINCE	NA	NA	male	FALSE	FALSE	FALSE	FALSE	FALSE	FALSE	FALSE	FALSE	NA	FALSE	FALSE	NA	FALSE	FALSE	FALSE	FALSE	FALSE
CONV_023	46	24.91	SARS-CoV-2 negative	CON-VINCE	NA	NA	female	FALSE	FALSE	FALSE	FALSE	FALSE	FALSE	FALSE	FALSE	NA	FALSE	FALSE	NA	FALSE	FALSE	FALSE	FALSE	FALSE
CONV_024	45	20.99	SARS-CoV-2 negative	CON-VINCE	NA	NA	female	FALSE	FALSE	FALSE	FALSE	FALSE	FALSE	FALSE	FALSE	NA	FALSE	FALSE	NA	FALSE	FALSE	FALSE	FALSE	FALSE
CONV_025	38	20.7	SARS-CoV-2 negative	CON-VINCE	NA	NA	female	FALSE	FALSE	FALSE	FALSE	FALSE	FALSE	FALSE	FALSE	NA	FALSE	FALSE	NA	FALSE	FALSE	FALSE	FALSE	FALSE
CONV_026	38	23.59	SARS-CoV-2 negative	CON-VINCE	NA	NA	female	NA	NA	NA	NA	NA	NA	NA	NA	NA	NA	NA	NA	NA	NA	NA	NA	NA
CONV_027	38	20.9	SARS-CoV-2 negative	CON-VINCE	NA	NA	male	FALSE	FALSE	FALSE	FALSE	FALSE	FALSE	FALSE	FALSE	NA	FALSE	FALSE	NA	FALSE	FALSE	FALSE	FALSE	FALSE
CONV_028	47	24.25	SARS-CoV-2 negative	CON-VINCE	NA	NA	male	NA	NA	NA	NA	NA	NA	NA	NA	NA	NA	NA	NA	NA	NA	NA	NA	NA
CONV_043	46	28.08	SARS-CoV-2 negative	CON-VINCE	NA	NA	male	NA	NA	NA	NA	NA	NA	NA	NA	NA	NA	NA	NA	NA	NA	NA	NA	NA
CONV_030	42	27.71	SARS-CoV-2 negative	CON-VINCE	NA	NA	male	FALSE	FALSE	FALSE	FALSE	FALSE	FALSE	FALSE	FALSE	NA	FALSE	FALSE	NA	FALSE	FALSE	FALSE	FALSE	FALSE
CONV_031	45	24.76	SARS-CoV-2 negative	CON-VINCE	NA	NA	male	FALSE	FALSE	FALSE	FALSE	FALSE	FALSE	FALSE	FALSE	NA	FALSE	FALSE	NA	FALSE	FALSE	FALSE	FALSE	FALSE
CONV_032	45	23.85	SARS-CoV-2 negative	CON-VINCE	NA	NA	male	FALSE	FALSE	FALSE	FALSE	FALSE	FALSE	FALSE	FALSE	NA	FALSE	FALSE	NA	FALSE	FALSE	FALSE	FALSE	FALSE
CONV_033	45	21.8	SARS-CoV-2 negative	CON-VINCE	NA	NA	male	NA	NA	NA	NA	NA	NA	NA	NA	NA	NA	NA	NA	NA	NA	NA	NA	NA
CONV_034	46	22.39	SARS-CoV-2 negative	CON-VINCE	NA	NA	female	FALSE	FALSE	FALSE	FALSE	FALSE	FALSE	FALSE	FALSE	NA	FALSE	FALSE	NA	FALSE	FALSE	FALSE	FALSE	FALSE
CONV_035	39	26.6	SARS-CoV-2 negative	CON-VINCE	NA	NA	male	FALSE	FALSE	FALSE	FALSE	FALSE	FALSE	FALSE	FALSE	NA	FALSE	FALSE	NA	FALSE	FALSE	FALSE	FALSE	FALSE
CONV_037	37	24.69	SARS-CoV-2 negative	CON-VINCE	NA	NA	male	NA	NA	NA	NA	NA	NA	NA	NA	NA	NA	NA	NA	NA	NA	NA	NA	NA
CONV_038	42	22.22	SARS-CoV-2 negative	CON-VINCE	NA	NA	male	FALSE	FALSE	FALSE	FALSE	FALSE	FALSE	FALSE	FALSE	NA	FALSE	FALSE	NA	FALSE	FALSE	FALSE	FALSE	FALSE
CONV_039	37	26.83	SARS-CoV-2 negative	CON-VINCE	NA	NA	male	FALSE	FALSE	FALSE	FALSE	FALSE	FALSE	FALSE	FALSE	NA	FALSE	FALSE	NA	FALSE	FALSE	FALSE	FALSE	FALSE
CONV_040	45	20.9	SARS-CoV-2 negative	CON-VINCE	NA	NA	female	FALSE	FALSE	FALSE	FALSE	FALSE	FALSE	FALSE	FALSE	NA	FALSE	FALSE	NA	FALSE	FALSE	FALSE	FALSE	FALSE
CONV_050	42	27.41	SARS-CoV-2 negative	CON-VINCE	NA	NA	male	NA	NA	NA	NA	NA	NA	NA	NA	NA	NA	NA	NA	NA	NA	NA	NA	NA
CONV_059	46	24.46	SARS-CoV-2 negative	CON-VINCE	NA	NA	female	NA	NA	NA	NA	NA	NA	NA	NA	NA	NA	NA	NA	NA	NA	NA	NA	NA
CONV_061	47	27.64	SARS-CoV-2 negative	CON-VINCE	NA	NA	female	FALSE	FALSE	FALSE	FALSE	FALSE	FALSE	FALSE	FALSE	NA	FALSE	FALSE	NA	FALSE	FALSE	FALSE	FALSE	FALSE
CONV_063	38	24.26	SARS-CoV-2 negative	CON-VINCE	NA	NA	male	NA	NA	NA	NA	NA	NA	NA	NA	NA	NA	NA	NA	NA	NA	NA	NA	NA
CONV_056	44	29.9	SARS-CoV-2 negative	CON-VINCE	NA	NA	female	FALSE	FALSE	FALSE	FALSE	FALSE	FALSE	FALSE	FALSE	NA	FALSE	FALSE	NA	FALSE	FALSE	FALSE	FALSE	FALSE
CONV_051	41	21.15	SARS-CoV-2 negative	CON-VINCE	NA	NA	male	NA	NA	NA	NA	NA	NA	NA	NA	NA	NA	NA	NA	NA	NA	NA	NA	NA
CONV_047	38	23.46	SARS-CoV-2 negative	CON-VINCE	NA	NA	female	FALSE	FALSE	FALSE	FALSE	FALSE	FALSE	FALSE	FALSE	NA	FALSE	FALSE	NA	FALSE	FALSE	FALSE	FALSE	FALSE
CONV_058	45	26.13	SARS-CoV-2 negative	CON-VINCE	NA	NA	female	FALSE	FALSE	FALSE	FALSE	FALSE	FALSE	FALSE	FALSE	NA	FALSE	FALSE	NA	FALSE	FALSE	FALSE	FALSE	FALSE
CONV_062	40	25.34	SARS-CoV-2 negative	CON-VINCE	NA	NA	female	NA	NA	NA	NA	NA	NA	NA	NA	NA	NA	NA	NA	NA	NA	NA	NA	NA
CONV_052	46	27.72	SARS-CoV-2 negative	CON-VINCE	NA	NA	male	FALSE	FALSE	FALSE	FALSE	FALSE	FALSE	FALSE	FALSE	NA	FALSE	FALSE	NA	FALSE	FALSE	FALSE	FALSE	FALSE
CONV_055	44	31.07	SARS-CoV-2 negative	CON-VINCE	NA	NA	male	FALSE	FALSE	FALSE	FALSE	FALSE	FALSE	FALSE	FALSE	NA	FALSE	FALSE	NA	FALSE	NA	FALSE	FALSE	FALSE
CONV_060	39	24.8	SARS-CoV-2 negative	CON-VINCE	NA	NA	female	FALSE	FALSE	FALSE	FALSE	FALSE	FALSE	FALSE	FALSE	NA	FALSE	FALSE	NA	FALSE	FALSE	FALSE	FALSE	FALSE
CONV_053	44	20.76	SARS-CoV-2 negative	CON-VINCE	NA	NA	female	FALSE	FALSE	FALSE	FALSE	FALSE	FALSE	FALSE	FALSE	NA	FALSE	FALSE	NA	FALSE	FALSE	FALSE	FALSE	FALSE
CONV_057	45	30.78	SARS-CoV-2 negative	CON-VINCE	NA	NA	female	FALSE	FALSE	FALSE	FALSE	FALSE	FALSE	FALSE	FALSE	NA	FALSE	FALSE	NA	FALSE	FALSE	FALSE	FALSE	FALSE
CONV_045	46	22.19	SARS-CoV-2 negative	CON-VINCE	NA	NA	female	FALSE	FALSE	FALSE	FALSE	FALSE	FALSE	FALSE	FALSE	NA	FALSE	FALSE	NA	FALSE	FALSE	FALSE	FALSE	FALSE
CONV_044	37	25.65	SARS-CoV-2 negative	CON-VINCE	NA	NA	male	FALSE	FALSE	FALSE	FALSE	FALSE	FALSE	FALSE	FALSE	NA	FALSE	FALSE	NA	FALSE	FALSE	FALSE	FALSE	FALSE
CONV_049	46	20.93	SARS-CoV-2 negative	CON-VINCE	NA	NA	female	FALSE	FALSE	FALSE	FALSE	FALSE	FALSE	FALSE	FALSE	NA	FALSE	FALSE	NA	FALSE	FALSE	FALSE	FALSE	FALSE
CONV_046	45	23.62	SARS-CoV-2 negative	CON-VINCE	NA	NA	female	FALSE	FALSE	FALSE	FALSE	FALSE	FALSE	FALSE	FALSE	NA	FALSE	FALSE	NA	FALSE	FALSE	FALSE	FALSE	FALSE
CONV_048	47	27.94	SARS-CoV-2 negative	CON-VINCE	NA	NA	female	FALSE	FALSE	FALSE	FALSE	FALSE	FALSE	FALSE	FALSE	NA	FALSE	FALSE	NA	FALSE	FALSE	FALSE	FALSE	FALSE
