## Supplementary Table 2 for "Altered infective competence of the human gut microbiome in COVID-19"

Supplementary Table 2: Identified and significantly enriched viral genes in the COVID-19 group compared to control individuals
Sequencing_method	gene	viral_path_taxonomy	Effect	DFn	DFd	F	ges	p.adj	adj.p < 0.05
metaG	Cre	Macacine_herpesvirus_3_68-1_BAC	COVID-19	1	116	2.043	0.017	0.156
	hypothetical_protein	Ranid_herpesvirus_4_cxx6	COVID-19	1	116	0.034	0.000297	0.853
	IS150_transposase_B	Macacine_betaherpesvirus_3_68.1.2_85A_85B_Rv3407	COVID-19	1	116	6.83	0.056	0.01	*
	ORF_MSV194_ALI_motif_gene_family_protein	Melanoplus_sanguinipes_entomopoxvirus_O_Tucson	COVID-19	1	116	0.007	6.35E-05	0.932
	protease_p150	Rubella_virus_Ulrike	COVID-19	1	116	1.702	0.014	0.195
	sopA	Macacine_herpesvirus_3_68-1_BAC	COVID-19	1	116	0.223	0.002	0.638
	thymidylate_synthase	Equid_herpesvirus_5_2-141_67	COVID-19	1	116	3.214	0.027	0.076
	thymidylate_synthase	Harp_seal_herpesvirus_FMV04-1493874	COVID-19	1	116	0.865	0.007	0.354
	uracil_DNA_glycosylase	Human_herpesvirus_4_Raji	COVID-19	1	116	2.269	0.019	0.135
	VP1	Rotavirus_C_PoRVC_VP1_VIRES_HeB02_C3	COVID-19	1	116	4.808	0.04	0.03	*
metaT	Cre	Macacine_herpesvirus_3_68-1_BAC	COVID-19	1	116	0.05	0.000428	0.277
	hypothetical_protein	Ranid_herpesvirus_4_cxx6	COVID-19	1	116	0.159	0.001	0.831
	IS150_transposase_B	Macacine_betaherpesvirus_3_68.1.2_85A_85B_Rv3407	COVID-19	1	116	0.454	0.004	0.001	*
	ORF_MSV194_ALI_motif_gene_family_protein	Melanoplus_sanguinipes_entomopoxvirus_O_Tucson	COVID-19	1	116	0.36	0.003	0.153
	protease_p150	Rubella_virus_Ulrike	COVID-19	1	116	2.341	0.02	0.312
	sopA	Macacine_herpesvirus_3_68-1_BAC	COVID-19	1	116	0.708	0.006	0.445
	thymidylate_synthase	Equid_herpesvirus_5_2-141_67	COVID-19	1	116	2.746	0.023	0.098
	thymidylate_synthase	Harp_seal_herpesvirus_FMV04-1493874	COVID-19	1	116	2.122	0.018	0.112
	uracil_DNA_glycosylase	Human_herpesvirus_4_Raji	COVID-19	1	116	1.752	0.015	0.314
	VP1	Rotavirus_C_PoRVC_VP1_VIRES_HeB02_C3	COVID-19	1	116	0.804	0.007	0.02	*
